# A haplotype resolved chromosome-scale assembly of North American wild apple *Malus fusca* and comparative genomics of the fire blight *Mfu10* locus. Genome of the Pacific Crabapple *Malus fusca*

**DOI:** 10.1101/2023.03.22.533842

**Authors:** Ben N. Mansfeld, Alan Yocca, Shujun Ou, Alex Harkess, Erik Burchard, Benjamin Gutierrez, Steve van Nocker, Christopher Gottschalk

## Abstract

The Pacific crabapple (*Malus fusca*) is a wild relative of the commercial apple (*Malus* × *domestica*). With a range extending from Alaska to Northern California, *M. fusca* is extremely hardy and disease resistant. The species represents an untapped genetic resource for development of new apple cultivars with enhanced stress resistance. However, gene discovery and utilization of *M. fusca* has been hampered by the lack of genomic resources. Here, we present a high-quality, haplotype-resolved, chromosome-scale genome assembly and annotation for *M. fusca*. The genome was assembled using high-fidelity long-reads and scaffolded using genetic maps and high-throughput chromatin conformation capture sequencing, resulting in one of the most contiguous apple genomes to date. We annotated the genome using public transcriptomic data from the same species taken from diverse plant structures and developmental stages. Using this assembly, we explored haplotypic structural variation within the genome of *M. fusca,* identifying thousands of large variants. We further showed high sequence co-linearity with other domesticated and wild *Malus* species. Finally, we resolve a known quantitative trait locus associated with resistance to fire blight (*Erwinia amylovora*). Insights gained from the assembly of a reference-quality genome of this hardy wild apple relative will be invaluable as a tool to facilitate DNA-informed introgression breeding.
