## Supplementary material for "A haplotype resolved chromosome-scale assembly of North American wild apple *Malus fusca* and comparative genomics of the fire blight *Mfu10* locus. Genome of the Pacific Crabapple *Malus fusca*": STable 1

### Sheet: Sheet1
STable 1. TE annotations and LTR assembly index (LAI) scores of Malus and Pyrus genomes.
Assembly	Genome Length (Megabases)	TE %	Intact LTR %	Total LTR %	raw LAI	LAI
Malus x domestica v.1 pseudo	660	0.4573	0.0078	0.44	1.77	0.79
Malus x domestica v.2	660	0.4121	0.0069	0.44	1.57	0.59
Malus x domestica v.3	660	0.6163	0.0111	0.44	2.51	1.53
Malus baccata v1	678	0.5126	0.0272	0.3761	7.23	7.69
Malus prunifolia cv. Fupingqiuzi	712	0.4862	0.0481	0.3693	13.02	14.17
Malus x domestica cv. Gala Haploid v2	660	0.5473	0.0725	0.44	16.49	15.51
GDDH13 v.1-1 (Malus x domestica)	660	0.5289	0.075	0.44	17.04	16.06
Malus sieversii Haploid v.2	668	0.5546	0.0812	0.4519	17.98	16.13
Malus sylvestris Haploid v.2	661	0.5419	0.0841	0.4367	19.27	18.65
HFTH1 (Malus x domestica)*	660	0.5467	0.0947	0.44	21.53	20.55
Malus x domestica cv. Honeycrisp Hap1 v1	660	0.6243	0.0945	0.44	21.48	20.5
Malus x domestica cv. Honeycrisp Hap2 v1	660	0.6197	0.0946	0.44	21.49	20.51
Malus fusca Hap1	637	0.5517	0.1115	0.4508	24.73	20.6
Malus fusca Hap2	632	0.5486	0.1086	0.4476	24.26	20.73
Pyrus communis Bartlett DH v.2	498	0.4532	0.065	0.3549	18.31	18.55
*Denotes a triploid
